# Changes in SWEET-mediated sugar partitioning affect photosynthesis performance and plant response to drought

**DOI:** 10.1101/2024.04.12.589172

**Authors:** Emilie Aubry, Gilles Clément, Elodie Gilbault, Sylvie Dinant, Rozenn Le Hir

**Author notes:** **Corresponding author:** Dr R. Le Hir. Co-authors email addresses: Emilie Aubry, Gilles Clément, Elodie Gilbault, Sylvie Dinant.

## Abstract

Sugars, produced through photosynthesis, are at the core of all organic compounds synthesized and used for plant growth and response to environmental changes. Their production, transport, and utilization are highly regulated and integrated throughout the plant life cycle. The maintenance of sugar partitioning between the different subcellular compartments and between cells is important in adjusting the photosynthesis performance and response to abiotic constraints. Here, we investigated, in Arabidopsis, the consequences of the disruption of four genes coding for SWEET sugar transporters (SWEET11, SWEET12, SWEET16, and SWEET17) on plant photosynthesis and response to drought. Our results show that mutations in both *SWEET11* and *SWEET12* genes lead to an increase of cytosolic sugars in mesophyll cells and phloem parenchyma cells, which impacts several photosynthesis-related parameters. Further, our results suggest that in the *swt11swt12* double mutant, the sucrose-induced feedback mechanism on stomatal closure is poorly efficient. On the other hand, changes in fructose partitioning in mesophyll and vascular cells, measured in the *swt16swt17* double mutant, positively impact gas exchanges, probably through an increased starch synthesis together with higher vacuolar sugar storage. Finally, we propose that the impaired sugar partitioning, rather than the total amount of sugar observed in the quadruple mutant, is responsible for the enhanced sensitivity upon drought. This work highlights the importance of considering SWEET-mediated sugar partitioning rather than global sugar content in photosynthesis performance and plant response to drought. Such knowledge will pave the way to design new strategies to maintain plant productivity in a challenging environment.
