## Supplementary-tables for "Changes in SWEET-mediated sugar partitioning affect photosynthesis performance and plant response to drought"

### Sheet: Suppl-Table S1
Supplementary Table S1. Primers used for quantifying genes by RT-qPCR.
Accession number	Gene name	Forward sequence (5'®3')	Reverse sequence (5'®3')	Size (bp)	Efficiency	Reference
At5g48300	ADG1	CGTCATCTTTCACGAGCTTATG	GACATTATGCTCCTCGAACAAC	162	92.5	This study
At4g39210	APL3	GGAAAAACGTGGTGATCATGAA	TTTTCGACAACCACAGTGATTC	100	98.7	This study
At2g21590	APL4	CCGTGCATCAAATTTTGGTCTA	TTGTTAGAAGGTTCAGCAAAGC	209	117.6	This study
At3g23920	BAM1	TTCACATGTATCGAGATGAGGG	AGAGCAACTTGGTTAACTAGCT	83	90.1	This study
At4g17090	BAM3	GGAGGAGTTATTGCGGAAATTC	GCATATGCTTGAAGTGACGATT	155	94.6	This study
At3g54050	cFBP1	CATTGAGATCCCCAAAGCCG	TCCAATGTACCTTGCGGAGT	142	95.9	This study
At5g42740	cPGI	ACGGCTCTCCAAACAGATCC	AACGTTTTCGAGACCACCAC	149	95.6	This study
At1g43670	cyFBP/FINS1	GCTGACAAGAAAAGCCCCAA	AGGTCTAGCGCCCTTTTCTT	119	93.5	This study
At1g75220	ERDL3.07/ESL1	CGATGTCGGAGAACTCAAGA	GCAGTGATACGACATTCGTTG	85	84.2	This study
At1g07110	F2KP	AGCTTCGTTGTTCCTCCTGA	ATCTCCTTGCAACGAACCAC	132	99.1	This study
At5g03690	FBA4	GTCCTTGCGGCTTGTTAC	GTTGCTTCTTCCTCACTCTG	218	100.5	(Lu et al. 2012)
At4g26530	FBA5	AGGAGTATTACAAGGCAGGAG	ACACGGCAGCAAGAACG	234	97.7	(Lu et al. 2012)
At2g36460	FBA6	TGATTGCTAACGCTGCTTAC	AAGAGGATAACACCACTGAGG	190	80.5	(Lu et al. 2012)
At4g26520	FBA7	GCAGTATTACGAGGCAGGAG	GGATGGAGAGAACGCTTGG	86	130	(Lu et al. 2012)
At3g52930	FBA8	GGCAGGTAAAGAGGAGAATGTC	CGAGTGTGGCTTCAGAGTTAG	80	95.4	(Lu et al. 2012)
At2g31390	FRK2	CATTCCAGCTCTTCCCTCAG	CGATTCAACCATCCGAAAAC	142	92.4	This study
At1g66430	FRK3	CCTTGCTTCAGGACGAAGAG	CAGCTTCTTTGGTTGGAAGG	139	121	This study
At1g06030	FRK6	CTTTCCATGTTGACGCTGTG	CAAGCGTTTGCAAATCTCAG	114	96.5	This study
At3g59480	FRK7	TCAGAGCCTCCTGAAAGGAA	CCAAAAGCAGGGGAAAATAA	102	97	This study
At1g61800	GPT2	CGTAAGGCGGTCAATTCCTA	AACGTTAAGTGCCCACCAAG	100	100	(Sellami et al. 2019)
At4g29130	HXK1	CAGAAAACGCCTAAGCCAAG	TCTCCCAAGGAAACTTATTTGC	104	89.1	This study
At1g47840	HXK3	TGTTTTCTTCCCCTGTCGTC	AGGACACGTCGAAGCAGAGT	116	78.4	This study
At1g29920	LHCB1.1/CAB2	GGGGTCAGCGGATAGACCAG	CTTTCGCCGGAAAGGCTGT		94	(Vilaine et al. 2013)
At2g34430	LHCB1.3/CAB1	GGTGAAGGAGCTCAAGAACG	ACTGGATCAGCCAAGTGGTC	120	104.6	This study
At5g17520	MEX1	AATCACAATGTTGCTCTCGATG	TCCATAAAAGAGAGTTGCCCAT	112	109.5	This study
At3g55610	P5CS2	GCCACAAATGGAACTTGATGG	CAACCGTCACATCCAACTGGT	101	100	(Sellami et al. 2019)
At2g21330	pFBA1	ATCTGATTGGGTTAAGGGACAG	GATTGTTTTAGCGGTTTTGACG	145	90.3	This study
At4g38970	pFBA2	CGAACTGCTGCTTACTATCAAC	GTCGTATGTTCTGTCAATGTCG	210	76.8	This study
At2g01140	pFBA3	GTTTGAGGGCATTCTGTTGAAG	TCCTCCTGACAGAAACATGATC	154	91.8	This study
At4g29220	PFK1	ACGGTTAAAGGAGAGTGGTCA	AGGCATCTTTGAGAGTTGTGGA	104	91.2	(Perby et al. 2022)
At2g22480	PFK5	TTCCTTCTCACGGACTCACC	GCTGTGTTGAATCTCCGAAGC	107	97.3	(Perby et al. 2022)
At5g56630	PFK7	AATGTGGGCGAGGCTATTGT	CGTCAAGAAGCGGTGTTTCC	104	95	(Perby et al. 2022)
At4g24620	pPGI	GATTTCCTATGTACGACTGGGT	TGATCGAAGTTGTCCTAGTAGC	147	103.3	This study
At5g16150	pGlcT	TTGGAGCTTTCTTATGTGCAAC	GCTATCAAGGCTGCAAGTATTC	199	93.7	This study
At5g51820	PGM1	TCTTTGTCACTCCTTCAGACTC	GAAAGGAAGCTTCAACTTCTCG	152	97.1	This study
At5g38410	RBSC3B	CCGCAACAAGTGGATTCCTTGTG	AATGAGCAGAGATAATTCATAAGAATG	336	105	(Vilaine et al. 2013)
At5g52310	RD29a	CTTGGCTCCACTGTTGTTCC	AATCCAAAGCCGAACAATTT	178	95.4	(Sellami et al. 2019)
At1g09960	SUC4	GTACTAGTAAGTACGGTCGTC	TTCCCTTCTCTATCCCCAAATG	124	98.5	This study
At3g14770	SWEET2	AACAGAGAGTTTAAGACAGAGAGAAG	ATCCTCCTAAACGTTGGCATTGGT	145	149.9	(Chen et al. 2010)
At5g46110	TPT	TGAAACGTGTGTTCGTGATCG	TGCAACTCCAGCAATGGCTAT	101	94.5	This study
At1g20840	TST1	GAGCTCATCCACATCAGCAA	ATGTTTGGAATGGGACCGTA	104	100	This study
At3g03090	VGT1	CTTCCGTTGGACAGGTTGTT	AATGCTCCAAGAGCTGGAAA	145	78.8	This study

### Sheet: Suppl-Table S2
Supplementary Table S2. Metabolites significantly different in the different sweet mutant lines compared to wild-type plants grown in short-days photoperiod under normal watering conditions. Values are Log2 fold-change. AA: amino acid; APO: apocarotenoid; FA: fatty acids; OA: organic acid; PHOSPHO: phosphate-related metabolite; SUG: sugar.
	swt11swt12 vs WT					swt16swt17 vs WT					swt-q vs WT					swt11swt12 vs swt-q
	Metabolite class	Metabolite name	Fold-change	Adjusted p-value		Metabolite class	Metabolite name	Fold-change	Adjusted p-value		Metabolite class	Metabolite name	Fold-change	Adjusted p-value		Metabolite class	Metabolite name	Fold-change	Adjusted p-value
	AA	a-Aminoadipate	1.04345	0.0222301		SUG	Fructose	1.59225	0.000173121		AA	a-Aminoadipate	1.05595	0.00497834		SUG	Fructose	1.69434	2.67e-06
	AA	Aspartate	1.0334	0.0352388							OA	Aconitate	1.03384	0.00936579		OTHER	Adenine	1.01857	0.0438
	AA	Tryptophan	1.02063	0.0171515							OA	Citraconate	1.12337	1.47933e-07
	OA	Aconitate	1.03532	0.00161137							OA	Citramalate	1.05145	0.00020736
	OA	Citraconate	1.12193	2.66978e-07							OA	Citrate	1.22459	0.00855246
	OA	Citramalate	1.06044	2.89189e-05							OA	Erythronate	1.02985	9.86279e-06
	OA	Citrate	1.22763	0.00669009							OA	Fumarate	2.4862	0.0278801
	OA	Erythronate	1.0315	3.9411e-06							OA	Galactonate	1.06873	0.00466018
	OA	Galactonate	1.06738	0.00467108							OA	Glycosylsalicylate	1.03953	4.49518e-07
	OA	Gluconate	1.03786	0.00981841							OA	Itaconate	1.20317	0.0183337
	OA	Glycosylsalicylate	1.03572	2.16706e-06							OA	Malate	1.9151	2.27669e-07
	OA	Itaconate	1.186	0.0251713							OA	2-Oxoglutarate	1.08501	0.000951343
	OA	Malate	2.03605	2.03088e-07							OA	Pipecolate	1.06161	9.22339e-06
	OA	Maleate	1.02244	0.0369508							OA	Ribonate	1.01946	0.000317444
	OA	2-Oxoglutarate	1.11706	3.15489e-05							OA	Succinate	1.43209	9.86279e-06
	OA	Pipecolate	1.063	5.2098e-06							OA	Threonate	1.03512	0.00296223
	OA	Ribonate	1.01998	0.00019673							OTHER	Adenine	1.02306	0.00478523
	OA	Shikimate	1.02108	0.0301948							PHOSPHO	Bis-glycerol-P	1.01773	0.0120378
	OA	Succinate	1.53607	9.95319e-07							PHOSPHO	myo-Inositol-1-P	1.01428	0.0241375
	OA	Threonate	1.03926	0.000998934							PHOSPHO	Glycerol-3-P	1.0217	0.0278801
	PHOSPHO	Bis-glycerol-P	1.01379	0.0491084							SUG	Digalactosylglycerol	1.03467	0.0140541
	PHOSPHO	Glycerol-3-P	1.02464	0.0127032							SUG	Fructofuranose	1.02387	0.0184888
	SUG	Digalactosylglycerol	1.03814	0.00669009							SUG	Fructose	2.75192	1.77645e-10
	SUG	Fructose	1.61277	7.01295e-06							SUG	Galactose	1.01191	0.0448778
	SUG	Galactose	1.02596	0.00477106							SUG	Glucopyranose	1.06692	0.00296223
	SUG	Glucopyranose	1.08735	0.000221661							SUG	Glucose	1.67999	2.4589e-05
	SUG	Glucose	1.81126	2.20674e-06							SUG	Mannose	1.02031	0.00203304
	SUG	Mannose	1.02544	0.000198641							SUG	Melezitose	1.02664	0.0265774
	SUG	Melibiose	1.05672	0.00763916							SUG	Myo-inositol	1.12422	0.0442656
	SUG	myo-Inositol	1.15984	0.0181616							SUG	Sucrose	1.87703	0.000951343
	SUG	Raffinose	1.09865	0.0237374							SUG	Xylose	1.19989	0.000132016
	SUG	Sucrose	2.12332	0.000145447							AA	Arginine	0.96989	0.0291687
	SUG	Xylose	1.15339	0.00107244							AA	GABA	0.976638	0.0328721
	AA	Theonine	0.976301	0.0167657							AA	Glycine	0.937068	0.0358375
	FA	Linolenic acid	0.944744	0.0361307							AA	Isoleucine	0.982872	0.00101845
	OA	Urate	0.969537	0.000354611							AA	Leucine	0.984205	0.00117319
	OA	3-4-5-Trihydroxypentanoate	0.964947	0.00158748							APO	Monopalmitine	0.986835	0.0197298
	OTHER	Putrescine	0.983363	0.00189606							FA	Palmitic acid	0.782655	0.0370001
	SUG	Anhydroglucose	0.960482	0.00467108							OA	Urate	0.965789	0.000141365
	SUG	Stachyose	0.958651	0.0225281							OA	3-4-5-Trihydroxypentanoate	0.964461	0.00169557
	UNKNOWN	U1587.9/217[arabinofuranose]	0.979421	0.00467108							OTHER	Ethanolamine	0.970688	0.0278801
	UNKNOWN	U2230.8/335[linolenate]	0.984271	0.0280621							OTHER	Putrescine	0.9844	0.00390745
	UNKNOWN	U2381.1/387[Hexose-P]	0.990307	0.00207071							SUG	Anhydroglucose	0.966288	0.0149789
											SUG	Glycerol	0.929869	0.0371688
											SUG	Stachyose	0.962582	0.02789
											UNKNOWN	U1587.9/217[arabinofuranose]	0.981101	0.00936579
											UNKNOWN	U2381.1/387[Hexose-P]	0.991214	0.00505703

### Sheet: Suppl-Table S3
Supplementary Table S3. Raw data of the Phenoscope experiment.
Culture number	Genotype	Condition	Projected Rosette Area (cm²)	Convex Hull Area (cm²)
P3ID33	swt-q	60 % SWC	6.08657	9.96111
P3ID33	swt-q	60 % SWC	5.72149	8.88178
P3ID33	swt-q	60 % SWC	4.00986	5.79919
P3ID33	swt-q	60 % SWC	4.5281	6.99343
P3ID33	swt-q	60 % SWC	4.88014	7.07166
P3ID33	swt-q	60 % SWC	6.32924	10.1335
P3ID33	swt-q	60 % SWC	5.27131	7.57028
P3ID33	swt-q	60 % SWC	7.0746	11.0673
P3ID33	swt-q	60 % SWC	5.75869	9.01787
P3ID33	swt-q	60 % SWC	2.22311	3.56682
P4ID29	swt-q	60 % SWC	5.4026	7.73602
P4ID29	swt-q	60 % SWC	1.00664	1.39306
P4ID29	swt-q	60 % SWC	5.8045	8.81118
P4ID29	swt-q	60 % SWC	4.68433	6.47192
P4ID29	swt-q	60 % SWC	5.17689	8.09087
P4ID29	swt-q	60 % SWC	5.86481	9.26694
P4ID29	swt-q	60 % SWC	5.21609	7.05488
P4ID29	swt-q	60 % SWC	5.58246	8.47472
P4ID29	swt-q	60 % SWC	5.06218	7.41957
P3ID33	WT	60 % SWC	8.91526	14.8225
P3ID33	WT	60 % SWC	7.25865	11.525
P3ID33	WT	60 % SWC	7.20422	11.9788
P3ID33	WT	60 % SWC	7.7228	13.3164
P3ID33	WT	60 % SWC	7.5545	13.3481
P3ID33	WT	60 % SWC	8.10201	13.7193
P3ID33	WT	60 % SWC	5.88706	9.5322
P3ID33	WT	60 % SWC	6.19059	9.9376
P3ID33	WT	60 % SWC	5.63021	9.02796
P4ID29	WT	60 % SWC	7.1028	11.8693
P4ID29	WT	60 % SWC	7.88969	13.2888
P4ID29	WT	60 % SWC	6.21789	9.6405
P4ID29	WT	60 % SWC	6.00014	9.30526
P4ID29	WT	60 % SWC	6.10349	10.2705
P4ID29	WT	60 % SWC	7.12827	11.5811
P4ID29	WT	60 % SWC	6.82689	11.4118
P4ID29	WT	60 % SWC	7.21017	10.8107
P4ID29	WT	60 % SWC	7.32768	11.8766
P4ID29	WT	60 % SWC	7.53782	11.8017
P3ID33	swt-q	30 % SWC	5.3981	8.1668
P3ID33	swt-q	30 % SWC	5.28768	8.39649
P3ID33	swt-q	30 % SWC	2.53408	3.82889
P3ID33	swt-q	30 % SWC	3.09062	4.48689
P3ID33	swt-q	30 % SWC	5.51059	8.0028
P3ID33	swt-q	30 % SWC	2.34443	3.46593
P3ID33	swt-q	30 % SWC	3.97498	6.21073
P3ID33	swt-q	30 % SWC	5.41024	8.01344
P3ID33	swt-q	30 % SWC	5.79913	8.99979
P4ID29	swt-q	30 % SWC	3.7682	5.62346
P4ID29	swt-q	30 % SWC	3.36619	5.28654
P4ID29	swt-q	30 % SWC	3.66246	5.67715
P4ID29	swt-q	30 % SWC	3.13789	4.73843
P4ID29	swt-q	30 % SWC	2.78824	4.08145
P4ID29	swt-q	30 % SWC	4.02363	5.82481
P4ID29	swt-q	30 % SWC	3.56329	5.58798
P4ID29	swt-q	30 % SWC	2.83682	4.12443
P4ID29	swt-q	30 % SWC	3.05955	4.47848
P4ID29	swt-q	30 % SWC	2.69343	3.9172
P3ID33	WT	30 % SWC	7.37907	12.6354
P3ID33	WT	30 % SWC	6.87443	12.2489
P3ID33	WT	30 % SWC	7.9274	13.5021
P3ID33	WT	30 % SWC	6.29869	11.0357
P3ID33	WT	30 % SWC	6.87948	12.0338
P3ID33	WT	30 % SWC	7.75464	12.9942
P3ID33	WT	30 % SWC	6.47744	10.6996
P3ID33	WT	30 % SWC	5.25945	8.55026
P3ID33	WT	30 % SWC	6.39014	10.4954
P3ID33	WT	30 % SWC	8.0918	13.5359
P4ID29	WT	30 % SWC	5.42474	9.39931
P4ID29	WT	30 % SWC	3.50246	5.21287
P4ID29	WT	30 % SWC	7.54616	12.2858
P4ID29	WT	30 % SWC	5.23322	8.86659
P4ID29	WT	30 % SWC	5.20301	8.33168
P4ID29	WT	30 % SWC	4.72664	7.38915
P4ID29	WT	30 % SWC	5.49965	8.90318
P4ID29	WT	30 % SWC	5.59986	8.80332
P3ID33	swt-q	25 % SWC	4.16685	6.42708
P3ID33	swt-q	25 % SWC	3.95855	6.23974
P3ID33	swt-q	25 % SWC	2.86796	4.33247
P3ID33	swt-q	25 % SWC	3.65813	5.54673
P3ID33	swt-q	25 % SWC	4.3083	7.22702
P3ID33	swt-q	25 % SWC	4.27055	6.71728
P3ID33	swt-q	25 % SWC	3.21028	4.77955
P3ID33	swt-q	25 % SWC	4.69498	7.49697
P3ID33	swt-q	25 % SWC	3.75803	5.6883
P3ID33	swt-q	25 % SWC	2.76052	4.31862
P4ID29	swt-q	25 % SWC	2.2628	3.33559
P4ID29	swt-q	25 % SWC	0.788893	0.952561
P4ID29	swt-q	25 % SWC	1.98325	2.79405
P4ID29	swt-q	25 % SWC	2.66453	4.13663
P4ID29	swt-q	25 % SWC	2.69938	3.74801
P4ID29	swt-q	25 % SWC	2.16059	3.08651
P4ID29	swt-q	25 % SWC	3.32464	4.90633
P4ID29	swt-q	25 % SWC	2.92979	4.28363
P4ID29	swt-q	25 % SWC	2.67374	3.78505
P4ID29	swt-q	25 % SWC	2.79104	3.75322
P3ID33	WT	25 % SWC	2.72467	4.40661
P3ID33	WT	25 % SWC	3.52796	5.3554
P3ID33	WT	25 % SWC	4.89298	7.96971
P3ID33	WT	25 % SWC	2.43806	3.77881
P3ID33	WT	25 % SWC	7.85533	13.577
P3ID33	WT	25 % SWC	2.82381	4.81412
P3ID33	WT	25 % SWC	6.02239	10.1003
P3ID33	WT	25 % SWC	4.6017	7.75292
P3ID33	WT	25 % SWC	5.66664	9.3822
P4ID29	WT	25 % SWC	3.68256	5.4181
P4ID29	WT	25 % SWC	3.46439	5.6037
P4ID29	WT	25 % SWC	3.52083	5.21699
P4ID29	WT	25 % SWC	3.66716	5.74855
P4ID29	WT	25 % SWC	3.10529	4.57412
P4ID29	WT	25 % SWC	5.01647	7.34469
P4ID29	WT	25 % SWC	3.81519	5.95829
P4ID29	WT	25 % SWC	2.63869	3.95723
P4ID29	WT	25 % SWC	3.75907	5.66559

### Sheet: Suppl-Table S4
Supplementary Table S4. Metabolites significantly different in wild-type plants grown in non-limiting conditions (60% SWC) or after the application of a long-term mild intensity stress (30% SWC). AA: amino acid; APO: apocarotenoid; FA: fatty acids; OA: organic acid; PHOSPHO: phosphate-related metabolite; SUG: sugar.
	Metabolites significantly accumulating in response to mild drought stress
	Metabolite class	Metabolite name	Fold-change	Adjusted p-value
	OA	Ascorbate	1.64871	0.00800658
	OA	Nicotinate	1.00789	0.0177038
	SUG	Anhydroglucose	1.1127	3.55e-05
	Metabolites significantly decreasing in response to mild drought stress
	Metabolite class	Metabolite name	Fold-change	Adjusted p-value
	AA	Alanine	0.837237	0.00466407
	AA	Arginine	0.914624	7.61e-05
	AA	U1194,6/188[Asn]	0.994955	0.0190239
	AA	GABA	0.97055	0.0279882
	AA	Glutamate	0.624127	0.000497187
	AA	Glutamine	0.851703	0.0328494
	AA	Glycine	0.896021	3.86e-05
	AA	Homoserine	0.994503	0.010302
	AA	Isoleucine	0.98058	0.0198042
	AA	Leucine	0.981218	0.0160319
	AA	Lysine	0.96119	0.0270531
	AA	Threonine	0.963951	0.00215282
	AA	Tyrosine	0.982687	0.010302
	APO	Cycloartenol	0.996268	0.0010466
	APO	gamma-Tocopherol	0.987313	0.0332064
	FA	Heptadecanoate	0.97951	0.010302
	FA	U2230,8/335[linolenate]	0.976233	0.0190239
	FA	Linoleic acid	0.969342	0.0090913
	FA	Monopalmitine	0.977913	0.010302
	FA	Palmitic acid	0.648861	3.86e-05
	FA	Stearic acid	0.866306	0.0113682
	GLUCOSINOLATE	UGlucosinolatebreakdown140-5	0.973769	0.000127207
	OA	2-Oxoglutarate	0.974473	0.0332064
	OA	3-4-5-Trihydroxypentanoate	0.964371	0.0190456
	OA	Dehydroascorbate	0.901024	0.0116505
	OA	Maleate	0.958161	0.00886663
	OA	Pyruvate	0.976759	3.99e-08
	OA	Sinapinate-trans	0.864376	0.000816756
	OA	Succinic semialdehyde (SSA)	0.956275	0.00316953
	OA	Threonate-lactone	0.955477	0.000142168
	OA	Urate	0.973639	0.00976432
	OTHER	Adenine	0.983241	0.0233276
	OTHER	Ethanolamine	0.943525	0.00654993
	OTHER	Urea	0.961058	4.12e-07
	PHOSPHO	Ethanolamine-P	0.980734	0.000698244
	PHOSPHO	Glycerol-2-P	0.978582	7.61e-05
	PHOSPHO	Glycerol-3-P	0.967372	0.000550711
	PHOSPHO	Phosphate	0.820298	0.000234019
	PHOSPHO	Ribose-5-P,1	0.966284	0.0112225
	STEROL	U3363,3/296[sterol]	0.970116	0.0177038
	STEROL	beta-Sitosterol	0.46158	3.65e-05
	SUG	U1587,9/217[arabinofuranose]	0.964234	0.00645995
	SUG	Digalactosylglycerol	0.964063	0.00680344
	SUG	Fructose	0.912326	0.0298157
	SUG	Trehalose	0.96222	0.022666
	SUG, PHOSPHO	U2381,1/387[Hexose-P]	0.989087	3.67e-08
	SUG, PHOSPHO	bis-glycerol-P	0.909165	1.26e-11
	SUG, PHOSPHO	Fructose-6-P	0.864023	5.8e-05
	SUG, PHOSPHO	Glucose-6-P	0.811565	4.07e-05
	SUG, PHOSPHO	hexose-P	0.978405	0.0168687
	SUG, PHOSPHO	Inositol-P-glycerol	0.977849	0.010302

### Sheet: Suppl-Table S5
Supplementary Table S5. Metabolites significantly different in wild-type plants grown in non-limiting conditions (60% SWC) or after the application of a long-term medium intensity stress (25 % SWC). AA: amino acid; APO: apocarotenoid; FA: fatty acids; OA: organic acid; PHOSPHO: phosphate-related metabolite; SUG: sugar.
	Metabolites significantly accumulating in response to medium drought stress
	Metabolite class	Metabolite name	Fold-change	Adjusted p-value
	AA	1-pyrroline-5-carboxylate	1.0142	0.0460045
	OA	Ascorbate	1.87036	0.00191773
	OA	Citrate	1.38454	0.0037217
	OA	Citramalate	1.0239	0.0376512
	OA	Erythronate	1.01225	0.00692428
	OA	Fumarate	1.85047	0.0434508
	OA	Galactonate	1.06098	0.013274
	OA	Malate	1.25595	0.0376512
	OA	Nicotinate	1.0098	0.00598691
	OA	Ribonate	1.01436	0.00463367
	OTHER	Quebrachitol	1.02115	0.0411154
	OTHER	Lactitol	1.01454	0.0434508
	SUG	Anhydroglucose	1.0717	0.000933721
	SUG	Galactinol	1.11965	0.00109571
	SUG	Glucopyranose	1.09456	0.0376512
	SUG	myo-Inositol	1.18606	0.0376512
	SUG	Raffinose	1.07846	0.0336328
	SUG	Xylitol	1.02419	0.022075
	Metabolites significantly decreasing in response to medium drought stress
	Metabolite class	Metabolite name	Fold-change	Adjusted p-value
	AA	Alanine	0.880281	0.0338179
	AA	Arginine	0.932718	0.000762745
	AA	U1194,6/188[Asn]	0.995573	0.0434508
	AA	Glutamate	0.706582	0.00463367
	AA	Glycine	0.884994	1.83e-05
	AA	Homoserine	0.99565	0.0404738
	AA	Leucine	0.984957	0.0460045
	AA	Threonine	0.980003	0.0488247
	APO	Cycloartenol	0.996268	0.00116289
	APO	gamma-Tocopherol	0.987788	0.0460045
	FA	Palmitic acid	0.648861	4.13e-05
	FA	Stearic acid	0.827191	0.00247793
	FA	C12:0 dodecanoate	0.169079	0.0465437
	GLUCOSINOLATE	Glucosinolatebreakdown140-5	0.973769	0.000187774
	OA	Pyruvate	0.976759	3.99e-08
	OA	Sinapinate-trans	0.890324	0.00451533
	OA	Threonate-lactone	0.955477	0.000187774
	OA	3-4-5-Trihydroxypentanoate	0.968799	0.0434508
	OTHER	U2390,0/204[1-Benzylglucopyranoside]	0.960745	0.0460045
	OTHER	Ethanolamine	0.961126	0.0444295
	OTHER	Urea	0.963647	9.77e-07
	PHOSPHO	bis-glycerol-P	0.909165	1.26e-11
	PHOSPHO	Ethanolamine-P	0.984494	0.0037217
	PHOSPHO	Galactosylglycerol	0.98277	0.0376512
	PHOSPHO	Glycerol-2-P	0.980784	0.000229033
	PHOSPHO	Glycerol-3-P	0.983615	0.0434508
	PHOSPHO	Inositol-P-glycerol	0.983606	0.0460045
	PHOSPHO	Phosphate	0.836847	0.000720049
	STEROL	beta-Sitosterol	0.533172	0.000187774
	SUG	Digalactosylglycerol	0.975086	0.0444295
	SUG	U2381,1/387[Hexose-P]	0.989087	3.67e-08
	SUG, PHOSPHO	Fructose-6-P	0.87639	0.000187774
	SUG, PHOSPHO	Glucose-6-P	0.851689	0.000450766
	SUG, PHOSPHO	Putative hexose-P	0.975166	0.00883547

### Sheet: Suppl-Table S6
Supplementary Table S6. Metabolites significantly different in swt-q plants grown in non-limiting conditions (60% SWC) or after the application of a long-term mild intensity stress (30 % SWC). AA: amino acid; APO: apocarotenoid; FA: fatty acids; OA: organic acid; PHOSPHO: phosphate-related metabolite; SUG: sugar.
	Metabolites significantly accumulated in response to mild drought stress
	Metabolite class	Metabolite name	Fold-change	Adjusted p-value
	AA	1-pyrroline-5-carboxylate	1.01183	0.0262564
	OA	Ascorbate	1.5148	0.0216218
	OA	Citraconate	1.03457	0.0433853
	OA	Citramalate	1.02068	0.0319306
	OA	Erythronate	1.00952	0.0381346
	OA	Fumarate	2.91098	0.000371237
	OA	Malate	1.26963	0.0233181
	OA	Nicotinate	1.01173	4.95e-05
	OA	Ribonate	1.00943	0.0381346
	OA	Succinate	1.18892	0.00109728
	OA	Threonate	1.01646	0.0465956
	OTHER	Putrescine	1.01301	0.0277193
	SUG	Anhydroglucose	1.10868	7.01e-10
	SUG	Fructose	1.17219	0.0381346
	SUG	Galactinol	1.14129	5.04e-05
	SUG	Glucose	1.20215	0.0301591
	SUG	Glucopyranose	1.0679	0.00442349
	SUG	Glycerol	1.1122	0.00227634
	SUG	Melibiose	1.04789	0.000751116
	SUG	myo-Inositol	1.14242	0.0270641
	SUG	Raffinose	1.15806	0.000234996
	SUG	Sucrose	1.78604	0.000796139
	Metabolites significantly decreasing in response to mild drought stress
	Metabolite class	Metabolite name	Fold-change	Adjusted p-value
	AA	a-Aminoadipate	0.944832	1.46e-06
	AA	Alanine	0.875986	0.0319306
	AA	Arginine	0.941677	0.000371237
	AA	Asparagine	0.952967	0.0319306
	AA	Aspartate	0.963718	0.0326775
	AA	Glutamate	0.666481	3.73e-05
	AA	Threonine	0.980293	0.0339846
	AA	Tryptophan	0.977547	0.00554442
	APO	beta-Sitosterol	0.429754	3.83e-08
	FA	Heptadecanoate	0.983776	0.00118144
	FA	Linoleic acid	0.976994	0.0111116
	FA	Palmitic acid	0.808599	0.00130894
	FA	U2230.8/335(linolenate)	0.980288	0.0259627
	FA	Stearic acid	0.833992	9.73e-05
	FAME	C12:0.dodecanoate	0.199539	0.0397496
	FAME	C20:0.arachidate	0.025938	0.0232507
	FAME	C30:0.Methyl-melissate	0.0156466	0.0326775
	GLUCOSINOLATE	5-(methylthio)pentanenitrile	0.991602	0.00827473
	GLUCOSINOLATE	UGlucosinolatebreakdown140-5	0.975455	2.81e-06
	OA	Aconitate	0.925798	4.62e-05
	OA	Dehydroascorbate	0.938912	0.0440001
	OA	Glycolate	0.94444	0.00141035
	OA	Glycosylsalicylate	0.985621	0.0142495
	OA	Maleate	0.963242	0.00806245
	OA	2-Oxoglutarate	0.958793	0.0047709
	OA	Pyruvate	0.980957	1.2e-08
	OA	Sinapinate-trans	0.882424	4.97e-05
	OA	SSA	0.971182	0.00380388
	OA	Threonate-lactone	0.959679	0.00506224
	OTHER	Sinapoyl-Malate	0.992256	0.00118144
	OTHER	Urea	0.981435	0.00247689
	PHOSPHO	bis-glycerol-P	0.921089	1.04e-05
	PHOSPHO	Ethanolamine-P	0.9802	3.68e-05
	PHOSPHO	Fructose-6-P	0.877888	1.04e-05
	PHOSPHO	Glucose-6-P	0.836381	1.04e-05
	PHOSPHO	Glycerol-2-P	0.975431	1.2e-08
	PHOSPHO	Glycerol-3-P	0.966521	5.19e-05
	PHOSPHO	hexose-P	0.961543	6.57e-08
	PHOSPHO	Inositol-P-glycerol	0.9799	0.000856877
	SUG	myo-Inositol-1-P	0.985115	0.00973751
	PHOSPHO	Phosphate	0.849204	1.04e-05
	PHOSPHO	Ribose-5-P	0.968151	0.000751116
	PHOSPHO	Ribulose-5-P	0.953057	0.007439
	SUG	Digalactosylglycerol	0.971219	0.00408744
	SUG	Galactosylglycerol	0.985656	0.0381346
	SUG	Melezitose	0.973849	1.57e-05
	SUG	U1864.3/307(Ketohexose)	0.973254	0.00408744

### Sheet: Suppl-Table S7
Supplementary Table S7. Metabolites significantly different in swt-q plants grown in non-limiting conditions (60% SWC) or after the application of a long-term medium intensity stress (25 % SWC). AA: amino acid; APO: apocarotenoid; FA: fatty acids; OA: organic acid; PHOSPHO: phosphate-related metabolite; SUG: sugar.
	Metabolites significantly accumulated in response to medium drought stress
	Metabolite class	Metabolite name	Fold-change	Adjusted p-value
	AA	1-pyrroline-5-carboxylate	1.0263	7.08e-06
	AA	Proline	1.12752	0.0189449
	OA	Ascorbate	1.55585	0.0116426
	OA	Citraconate	1.05931	0.00110643
	OA	Citramalate	1.02734	0.00453563
	OA	Erythronate	1.01453	0.00226985
	OA	Fumarate	2.34068	0.0027325
	OA	Malate	1.24579	0.0316699
	OA	Nicotinate	1.01251	1.15e-05
	OA	Ribonate	1.01252	0.00657181
	OA	Threonate	1.02424	0.0043448
	SUG	Anhydroglucose	1.12363	2.58e-11
	SUG	Galactinol	1.21212	1.99e-07
	SUG	Glucose	1.1899	0.0366106
	SUG	Glucopyranose	1.13478	7.44e-05
	SUG	Glycerol	1.11621	0.00134113
	SUG	Melibiose	1.05211	0.000195916
	SUG	myo-Inositol	1.27362	0.00011754
	SUG	Raffinose	1.22319	1.74e-06
	SUG	Sucrose	1.90603	0.000163918
	Metabolites significantly decreasing in response to medium drought stress
	Metabolite class	Metabolite name	Fold-change	Adjusted p-value
	AA	a-Aminoadipate	0.944832	8.76e-07
	AA	Arginine	0.933578	4.29e-05
	AA	Asparagine	0.953825	0.0327603
	AA	Aspartate	0.960356	0.0188671
	AA	Glutamate	0.669351	2.53e-05
	AA	Glycine	0.946822	0.0065331
	AA	Tryptophan	0.978477	0.00657067
	APO	beta-Sitosterol	0.454053	1.99e-07
	FA	Heptadecanoate	0.9841	0.00114281
	FA	Linoleic acid	0.980959	0.0316382
	FA	Palmitic acid	0.808599	0.00110643
	FA	Stearic acid	0.892665	0.00771054
	FAME	C20:0.arachidate	0.0272815	0.0207186
	FAME	C28:0.octacosanoate	0.00900861	0.0108615
	FAME	C30:0.Methyl-melissate	0.0016402	0.00134113
	GLUCOSINOLATE	UGlucosinolatebreakdown140-5	0.971976	2.43e-07
	OA	Aconitate	0.918418	7.08e-06
	OA	Glycolate	0.940549	0.00056916
	OA	Glycosylsalicylate	0.968675	1.74e-06
	OA	Maleate	0.957887	0.00229369
	OA	2-Oxoglutarate	0.945628	0.000238329
	OA	Pyruvate	0.980957	1.74e-08
	OA	Sinapinate-trans	0.870026	7.08e-06
	OA	SSA	0.971182	0.00313261
	OA	Threonate-lactone	0.971194	0.0380312
	OTHER	gamma-Tocopherol	0.978736	0.00168649
	OTHER	Urea	0.964836	5.25e-07
	OTHER	Sinapoyl-Malate	0.992256	0.000999678
	PHOSPHO	bis-glycerol-P	0.910886	8.81e-07
	PHOSPHO	Ethanolamine-P	0.975586	9.55e-07
	PHOSPHO	Fructose-6-P	0.861942	7.76e-07
	PHOSPHO	Glucose-6-P	0.688661	9.49e-06
	PHOSPHO	Glycerol-2-P	0.981625	1.59e-06
	PHOSPHO	Glycerol-3-P	0.966313	3.18e-05
	PHOSPHO	myo-Inositol-1-P	0.981296	0.00128757
	PHOSPHO	hexose-P	0.964307	2.95e-07
	PHOSPHO	Inositol-P-glycerol	0.971751	7.08e-06
	PHOSPHO	Phosphate	0.838974	1.74e-06
	PHOSPHO	Ribose-5-P	0.959932	2.59e-05
	PHOSPHO	Ribulose-5-P	0.950931	0.0043448
	SUG	Digalactosylglycerol	0.956822	3.18e-05
	SUG	Galactosylglycerol,3	0.983923	0.0196047
	SUG	U1864,3/307(Ketohexose)	0.973254	0.003352
	SUG	Melezitose	0.97385	8.52e-06
	SUG	Xylose	0.849742	0.0043448

### Sheet: Suppl-Table S8
Supplementary Table S8. Metabolites significantly different between both genotypes and both drought stress conditions. AA: amino acid; APO: apocarotenoid; FA: fatty acids; OA: organic acid; PHOSPHO: phosphate-related metabolite; SUG: sugar.
	Comparison between swt-q/WT and 60 % SWC/30 % SWC					Comparison between swt-q/WT and 60 % SWC/25 % SWC
	Metabolites significantly accumulated in response to both genotype and environment					Metabolites significantly accumulated in response to both genotype and environment
	Metabolite class	Metabolite name	Fold-change	Adjusted p-value		Metabolite class	Metabolite name	Fold-change	Adjusted p-value
	AA	Isoleucine	1.02494	0.0271		PHOSPHO	U2381.1/387 (Hexose-P)	1.00886	0.00105
	AA	Leucine	1.02139	0.0447		SUG	Melibiose	1.0522	0.0397
	OA	Succinate	1.24853	0.0308		SUG	Sucrose	1.88799	0.0397
	PHOSPHO	U2381.1/387 (Hexose-P)	1.00886	0.00105		Metabolites significantly decreasing in response to both genotype and environment
	SUG	Raffinose	1.15505	0.0447		Metabolite class	Metabolite name	Fold-change	Adjusted p-value
	SUG	Sucrose	2.38781	0.00482		AA	a-Aminoadipate	0.945802	0.00212
	Metabolites significantly decreasing in response to both genotype and environment					OA	Aconitate	0.971852	0.0276
	Metabolite class	Metabolite name	Fold-change	Adjusted p-value		OA	Citrate	0.707946	0.0141
	AA	a-Aminoadipate	0.945802	0.00318		OA	Glycosylsalicylate	0.966496	0.00198
	SUG	Melezitose	0.974541	0.0135		SUG	Melezitose	0.974541	0.0135
						SUG	U1864.3/307(ketohexose)	0.962498	0.0276
						SUG	Xylose	0.770903	0.0141

### Sheet: Suppl-Table S9
Supplementary Table S9. RT-qPCR raw expression data in normal growth condition. Full rosettes have been harvested and used for mRNA extraction and subsequent qPCR experiment. Red values indicate significant differences (p<0,05) compared to WT and green values indicate p comprised between 0,05 and 0,09 according to a double-sided t test.
Biological process	Gene name	Average		Standard deviation		Double-sided t-test
		WT	swt-q	WT	swt-q	swt-q
Stress markers	RD29a	3.14112	3.51212	0.567389	1.92658	0.76443
	P5CS2	0.0812656	0.0935695	0.0163096	0.00678468	0.213026
	ESL1	7.37097	7.6199	0.813074	1.4959	0.779821
Photosynthesis markers	RBCS3B	122.76	109.577	8.4389	9.38034	0.113725
	LHCB1,1/CAB2	189.438	230.166	194.025	86.5353	0.0686702
	LHCB1,3/CAB1	110.038	120.395	10.4389	10.7818	0.216761
Mitochondrial respiratory chain	gammaCA1	0.0561378	0.0533337	0.00951665	0.009266	0.68757
	gammaCA2	1.59172	1.63372	0.211887	0.0890854	0.727304
Cytosolic glycolysis	cPGI	0.788488	0.859023	0.138358	0.0891663	0.424324
	F2KP	0.133937	0.142896	0.0378872	0.0149098	0.675264
	FRK2	3.37396	3.04906	0.341668	0.543793	0.350678
	FRK6	0.0551368	0.0488674	0.0163096	0.0107179	0.438691
	FRK7	0.0823491	0.0592811	0.0150082	0.00722475	0.0324301
	PFK1	2.22714	2.50368	0.442013	0.330028	0.354741
	PFK7	0.771016	0.805296	0.104666	0.0508032	0.577167
Chloroplastic glycolysis	cFBP1/HCEF1	11.191	10.1962	2.64327	0.332923	0.483427
	pPGI	0.188465	0.20781	0.0445005	0.023678	0.471875
	pPGM	1.42906	1.62033	0.314989	0.0721019	0.281249
	FRK3	0.00360913	0.00302217	0.000801225	0.000155145	0.200355
	HXK3	12.9046	12.455	0.988438	3.24627	0.799889
	PFK5	0.0656269	0.0868707	0.0126798	0.00882211	0.0332673
	cyFBP/FINS1	11.1933	11.4506	0.554911	0.697845	0.584774
Starch synthesis	ADG1	5.89654	7.79592	1.34227	0.576828	0.0406522
	APL3	0.290647	0.301504	0.0449639	0.033671	0.712422
	APL4	0.000316455	0.000260053	8.75265e-05	3.38481e-05	0.274629
	BAM1	3.21335	2.95669	0.603694	0.229766	0.457083
	BAM3	3.09864	3.32322	0.635631	0.996218	0.71697
Plastid sugar transporters	GPT2	0.0363457	0.118618	0.00366707	0.0331196	0.012884
	pGlcT	3.01986	3.16869	0.696695	0.110504	0.687745
	MEX1	0.0242505	0.0269722	0.00266589	0.00133596	0.117723

### Sheet: Suppl-Table S10
Supplementary Table S10. Sugar response of genes significantly deregulated in sweet mutant lines. Mean adjusted fpkm values and standard errors (SE) from n=3 replicates are shown for the leaf disc treatments with 1% mannitol, fructose or glucose. Raw count were extracted from Khan et al., (2023) and analyzed using the RFLOMICS package to calculate Log2FC and adjusted p-values. NS: not significant.
gene_name	gene_id	Glucose/Mannitol		Fructose/Mannitol
		Log2 FC	Adj.pvalue	Log2 FC	Adj.pvalue
RBCS3B	At5g38410	-5.26	1.26e-16	-1.88	0.000834
LHCB1,1/CAB2	At1g29920	-5.94	6.95e-12	-1.75	0.0189
LHCB1,3/CAB1	At1g29930	-5.77	1.29e-8	-1.99	0.0242
cyFBP/FINS1	At1g43670	-4.02	7.45e-61	-3.31	6.89e-45
HXK1	At4g29130	0.746	0.000192	1.08	6.61e-08
cPGI	At5g42740	1.01	1.22e-8	0.953	1.21e-07
PFK1	At4g29220	-0.395	0.0211	NS	NS
PFK7	At5g56630	2.78	2.69e-34	1.87	5.75e-17
FBA4	At5g03690	0.766	0.0000959	0.428	0.0375
FBA5	At4g26530	NS	NS	NS	NS
FBA6	At2g36460	1.52	6.97e-8	1.03	0.000302
FBA7	At4g26520	-2.13	6.16e-9	-1.41	0.000127
FBA8	At3g52930	2.35	7.00e-13	2.08	2.55e-10
cTPI	At3g55440	1.23	0.000382	1.25	0.000382
F2KP	At1g07110	-2.29	7.13e-34	-1.83	1.77e-22
FRK2	At2g31390	0.931	0.0000106	0.862	5.64e-05
FRK6	At1g06030	NS	NS	NS	NS
FRK7	At3g59480	NS	NS	NS	NS
cFBP1/HCEF1	At3g54050	-5.09	2.88e-31	-2.14	4.15e-08
HXK3	At1g47840	NS	NS	NS	NS
pPGI	At4g24620	0.724	0.0000208	1.02	2.78e-09
PFK5	At2g22480	0.590	0.00101	0.931	2.25e-07
pFBA1	At2g21330	-4.26	3.52e-24	-2.19	3.43e-08
pFBA2	At4g38970	-4.13	3.40e-17	-1.65	0.000287
pFBA3	At2g01140	1.38	1.37e-7	1.32	5.67e-07
pTPI	At2g21170	-0.677	0.00370	NS	NS
FRK3	At1g66430	0.760	0.000394	1.84	1.32e-17
PGM1	At5g51820	NS	NS	NS	NS
ADG1/APS1	At5g48300	NS	NS	0.98	0.00025
APL3	At4g39210	2.26	0.00313	4.78	3.35e-10
APL4	At2g21590	NS	NS	4.21	8.12e-07
BAM1	At3g23920	-1.59	3.38e-13	-0.612	0.00595
BAM3	At4g17090	1.31	1.41e-10	1.96	3.93e-21
ERDL4/ESL1,01	At1g19450	-0.890	0.00000307	NS	NS
ESL1	At1g75220	-1.52	1.93e-17	-2.85	6.26e-52
SUC4	At1g09960	1.10	0.000128	NS	NS
SWEET2	At3g14770	-1.66	3.72e-10	-2.09	7.82e-15
TMT1	At1g20840	-0.986	1.94e-9	-1.27	2.08e-14
VGT1	At3g03090	NS	NS	NS	NS
GPT2	At1g61800	5.67	8.36e-56	5.46	2.49e-53
MEX1	At5g17520	-1.15	0.00819	0.906	0.0361
pGlcT	At5g16150	-2.62	2.44e-17	-1.17	0.000112
TPT	at5g46110	-5.01	4.64e-15	-1.9	0.000874
